# Targeting tRNA-Arg-TCT-4-1 suppresses cancer cell growth and tumorigenesis

**DOI:** 10.64898/2026.02.19.706891

**Authors:** Esteban A. Orellana, Isobel E. Bowles, Xin Yang, Anais Torres, Sally R. Jamieson, Raja H. Ali, Alejandro Gutierrez, Richard I. Gregory

**Affiliations:** Department of Molecular and Systems Biology, Geisel School of Medicine at Dartmouth. Hanover, NH, 03755 USA; Dartmouth Cancer Center, Dartmouth. Lebanon, NH, 03756 USA; Division of Hematology/Oncology, Boston Children’s Hospital, Boston, MA 02115, USA; Department of Molecular, Cell, and Cancer Biology, UMass Chan Medical School, Worcester, MA 01605, USA; International Summer Research Experience (ISURE) at Dartmouth, Geisel School of Medicine at Dartmouth. Hanover, NH, 03655 USA; School of Arts and Sciences, Dartmouth College, Hanover, NH, 03755 USA; Medical Genomics Research Department, King Abdullah International Medical Research Center (KAIMRC), King Saud Bin Abdulaziz University for Health Sciences (KSAU-HS), King Abdulaziz Medical City (KAMC), Ministry of National Guard Health Affairs (MNG-HA), Riyadh, Saudi Arabia; Department of Oncology, St. Jude Children’s Research Hospital, Memphis, TN 38105, USA

**Keywords:** tRNA, tRNA-Arg-TCT-4-1, isodecoder, mRNA translation, antisense, cancer, inhibition

## Abstract

tRNAs play a critical role in protein synthesis, influencing mRNA translation dynamics to shape proteomes. Emerging evidence links dysregulated tRNA activity to cancer progression, with tRNA-Arg-TCT identified as an oncogenic driver when ectopically overexpressed in non-malignant cells. The requirement of endogenous tRNA-Arg-TCT in cancer biology, however, remains untested. Moreover, considering that the tRNA-Arg-TCT family comprises six genes in humans, the importance of an individual tRNA isodecoder in cancer remains unknown. Here, we find elevated levels of tRNA-Arg-TCT-4-1 isodecoder are associated with poor patient prognosis across multiple cancer types. We demonstrate that, using different antisense RNA strategies, specific inhibition of tRNA-Arg-TCT-4-1 suppresses the growth of glioblastoma (GBM) and liposarcoma (LPS) cancer cells. Mechanistically, we find that tRNA-Arg-TCT-4-1 inhibition leads to a codon-biased remodeling of mRNA translation and the proteome, preferentially suppressing expression of growth-promoting genes and pathways encoded by mRNAs enriched in arginine AGA codons. Strikingly, intratumoral delivery of an antisense oligonucleotide (ASO) targeting tRNA-Arg-TCT-4-1 suppresses tumor growth and extends survival in mouse xenograft experiments performed using either a human LPS cell line or a patient-derived soft tissue sarcoma model. This study provides a foundation for targeting tRNA dysregulation as a novel therapeutic approach for cancer.

**One Sentence Summary:** This study identifies tRNA-Arg-TCT-4-1 as a new anti-cancer therapeutic target and demonstrates that an antisense oligonucleotide (ASO) targeting this tRNA effectively suppresses tumorigenesis and extends survival in mouse xenograft models.
