## Supplemental 5 for "Targeting tRNA-Arg-TCT-4-1 suppresses cancer cell growth and tumorigenesis"

### Sheet: Table S8 - Primers and probes
Primer name	Sequence	Length	Purpose
pLKO.1 seq primer	CAAGGCTGTTAGAGAGATAATTGG	24	Sequencing
Primer assay IDT - AIM2, human	Cat. Hs.PT.58.3429610		qPCR
Primer assay IDT - Human RPLP0	Cat. Hs.PT.39a.22214824		qPCR
Primer assay IDT - Human Actb	Cat. Hs.PT.39a.22214847		qPCR
TCT-4-1 forward primer	GTCTCTGTGGCGCAATGGACG	21	qPCR
TCT-4-1 Reverse primer	TGGCATCTCTGCCGGGAC	18	qPCR
tRNA-TCT-4-1 TaqMan Probe	/56-FAM/ACCCGGAAC/ZEN/CTCTGGATTAGAAGTCC/3IABkFQ/	48	qPCR
Antisense Oligos
ASO-1	+A+G+CGCGCTCGTCC+A+T+T	16	tRNA inhibition	"+ " denotes Locked Nucleic Acid bases
Mismatched Control	+A+A+CTCTCGCGGCC+G+T+T	16	Control	"+ " denotes Locked Nucleic Acid bases
Scramble Control	+G+C+ATTCGCTACTG+C+G+C	16	Control	"+ " denotes Locked Nucleic Acid bases
shRNA	Sequence	Length	Purpose
F_shARG-TCT-4-1	CCGGAAGAGCGCGCTGGACTTCTAACTCGAGTTAGAAGTCCAGCGCGCTCTTTTTTTG	58	Human shRNAs
R_shARG-TCT-4-1	AATTCAAAAAAAGAGCGCGCTGGACTTCTAACTCGAGTTAGAAGTCCAGCGCGCTCTT	58	Human shRNAs
SCRAMBLE	CCGGCAACAAGATGAAGAGCACCAACTCGAGTTGGTGCTCTTCATCTTGTTGTTTTTG	58	Human shRNAs
Probe name	Sequence	Length	Purpose
Arg-TCT_4	CTGGATTAGAAGTCCAGCGCGCTCGTCC	28	Northern Blot
Arg-TCT_1,2,3,5	TAGAAGTCCAATGCGCTATCCATTGCG	27	Northern Blot
U6 snoRNA	TGGAACGCTTCACGAATTTG	20	Northern Blot
